# Reticulocytes in donor RBC units enhance RBC alloimmunization

**DOI:** 10.1101/2023.01.25.525560

**Authors:** Tiffany A. Thomas, Annie Qiu, Christopher Y. Kim, Dominique E. Gordy, Anabel Miller, Maria Tredicine, Monika Dzieciatkowska, Flavia Dei Zotti, Eldad A. Hod, Angelo D’Alessandro, James C. Zimring, Steven L. Spitalnik, Krystalyn E. Hudson

## Abstract

Although red blood cell (RBC) transfusions save lives, some patients develop clinically-significant alloantibodies against donor blood group antigens, which then have adverse effects in multiple clinical settings. Few effective measures exist to prevent RBC alloimmunization and/or eliminate alloantibodies in sensitized patients. Donor-related factors may influence alloimmunization; thus, there is an unmet clinical need to identify which RBC units are immunogenic. Repeat volunteer blood donors and donors on iron supplements have elevated reticulocyte counts compared to healthy non-donors. Early reticulocytes retain mitochondria and other components, which may act as danger signals in immune responses. Herein, we tested whether reticulocytes in donor RBC units could enhance RBC alloimmunization. Using a murine model, we demonstrate that transfusing donor RBC units with increased reticulocyte frequencies dose-dependently increase RBC alloimmunization rates and alloantibody levels. Transfusing reticulocyte-rich RBC units was associated with increased RBC clearance from the circulation and a robust proinflammatory cytokine response. As compared to previously reported post-transfusion RBC consumption patterns, erythrophagocytosis from reticulocyte-rich units was increasingly performed by splenic B cells. These data suggest that reticulocytes in a donated RBC unit impact the quality of blood transfused, are targeted to a distinct compartment, and may be an underappreciated risk factor for RBC alloimmunization.
