## Supplemental Table 1 for "Reticulocytes in donor RBC units enhance RBC alloimmunization"

### Sheet: Supplemental Table 1
	Fluorophore	Target	Clone	Species reactivity/host/isotype	Vendor	Cat #
	APC	mouse immunoglobulins (IgM + IgG + IgA)	polyclonal	anti-mouse, Goat F(ab')2 IgG	Southern Biotechnologies	1012-11
	PE	PDCA-1	eBio927	anti-mouse, Rat / IgG2b, kappa	Thermofisher	12-3172-82
	PerCP710	CD115	AFs98	anti-mouse, Rat / IgG2a, kappa	Thermofisher	46-1152-82
	Pecy7	Ly-6G	RB6-8C5	anti-mouse, Rat / IgG2a, kappa	Thermofisher	25-5931-82
	APC	CD11c	N418	anti-mouse, Armenian hamster / IgG	Thermofisher	17-0114-81
	AF700	CD8a	53-6.7	anti-mouse, Rat / IgG2a, kappa	Thermofisher	56-0081-82
	APC-eFluor780	F4/80	BM8	anti-mouse, Rat / IgG2a, kappa	Thermofisher	47-4801-82
	eFluor450	Thy1.2 (CD90.2)	53-2.1	anti-mouse, Rat / IgG2a, kappa	Thermofisher	48-0902-82
	eFluor450	Ter-119	Ter-119	anti-mouse, Rat / IgG2b, kappa	Thermofisher	48-5921-82
	BV510	CD19	6D5	anti-mouse, Isotype Rat IgG2a, kappa	Biolegend	115546
	BV605	CD11b	M1/70	anti-mouse, Rat / IgG2b, kappa	Biolegend	101257
	EF780	B220	RA3-6B2	anti-mouse, Rat / IgG2a, kappa	Thermofisher	47-0452-82
	EF450	IgD	11-26c	anti-mouse, Rat / IgG2a, kappa	Thermofisher	48-5993-82
	PE	IgMb	AF6-78	anti-mouse, Mouse BALB/c IgG1, kappa	BD Pharmigen	553521
	BV605	CD23	B3B4	anti-mouse, Rat / IgG2a, kappa	Biolegend	101637
	APC	CD43	S11	anti-mouse, Rat / IgG2b, kappa	Biolegend	143208
	PerCP710	Thy1.2 (CD90.2)	30-H12	anti-mouse, Rat / IgG2b, kappa	Thermofisher	46-0903-82
	PerCP710	Ter-119	Ter-119	anti-mouse, Rat / IgG2b, kappa	Thermofisher	46-5921-80
	PE-Cy7	CD93	AA4.1	anti-mouse, Rat / IgG2b, kappa	Thermofisher	25-5892-82
	PE	CD71	R17217	anti-mouse, Rat / IgG2a, kappa	Thermofisher	12-0711-82
	BV605	CD45	30-F11	anti-mouse, Rat LOU	BD Biosciences	563053
	PE-Cy7	CD41	MWReg30	anti-mouse, Rat / IgG1, kappa	Thermofisher	25-0411-82
	APC	MitoTracker Deep Red FM	N/A	N/A	Thermofisher	M22426
